# Genome reconfiguration prior to mitosis shapes the generation of adaptive immunity

**DOI:** 10.1101/762757

**Authors:** Wing Fuk Chan, Hannah D. Coughlan, Jie H.S. Zhou, Christine R. Keenan, Naiara G. Bediaga, Phillip D. Hodgkin, Gordon K. Smyth, Timothy M. Johanson, Rhys S. Allan

## Abstract

During cellular differentiation chromosome conformation is altered to support the lineage-specific transcriptional programs required for cell identity. When these changes occur in relation to cell cycle, division and time is unclear. Here we followed B lymphocytes as they differentiated from a naïve, quiescent state into antibody secreting plasma cells. Unexpectedly, we found that gene-regulatory chromosome reorganization occurred prior to the first division, in late G_1_ phase and that this configuration is maintained as the cells rapidly cycle during clonal expansion. A second wave of architectural changes also occurred later as cells differentiated into plasma cells and this was associated with increased time in G_1_ phase. These data provide an explanation for how lymphocyte fate is imprinted prior to the first division and suggest that chromosome reconfiguration is spatiotemporally separated from DNA replication and mitosis to ensure the implementation of a gene regulatory program that controls the differentiation process required for the generation of immunity.

**One Sentence Summary:** Discrete waves of genome reorganization, spatiotemporally separated from DNA replication and mitosis, control cell differentiation.
