## Supplementary material for "Genome reconfiguration prior to mitosis shapes the generation of adaptive immunity": Supplmental Table 10

### Sheet: Sheet1
Target	Fluorochrome	Clone	Source
TCRβ	PE	H57-597	BD
CD19	PE/Cy7	ID3	BD
B220	PacB	RA3-6B2	In house
IgM	FITC	X-54	Miltenyi
IgD	APC	11-26c.2a	Miltenyi
CD69	APC	H1.2F3	Miltenyi
CD138	PE/Cy7	281-2	Biolegend
CD22	PE	OX-97	Biolegend
CD22	APC	OX-97	Biolegend
